# Direct observation of feeding behavior in the kleptoplastic sea slug *Plakobranchus ocellatus* type black (Gastropoda, Sacoglossa)*

**DOI:** 10.64898/2026.01.23.701294

**Authors:** Shinichi Inagaki, Taro Maeda

## Abstract

The feeding ecology of sacoglossans, an exceptionally stenophagous group among marine animals, has been extensively studied because these organisms exhibit kleptoplasty—a phenomenon in which chloroplasts derived from ingested algae are sequestered and functionally maintained within animal cells. The genus *Plakobranchus* is notable for its exceptional capacity to retain photosynthetically active chloroplasts for prolonged periods. Nevertheless, direct observations of its feeding behavior have remained limited, largely due to subsequent taxonomic revisions and its cryptic, benthic lifestyle. In the present study, we focus on *Plakobranchus ocellatus* type black (PoB). Using high-resolution macro videography, we obtained, for the first time, video recordings that directly document the feeding behavior of this lineage. Under illuminated conditions, we demonstrate active feeding on the fan-shaped fronds of udoteacean algae, clarify which algal life-history stages serve as food, and identify *Ventalia* sp. 4 as a previously unrecognized dietary component. We further describe a characteristic inverted “headstand” posture adopted during feeding and discuss this behavior in relation to the species’ benthic and semi-burrowing lifestyle, proposing that it may partly explain the historical rarity of feeding observations in the field. The confirmation of feeding behavior represents a critical step toward establishing a stable laboratory culture system essential for experimental studies of kleptoplasty.
