## Supplemental Table 1 for "Direct observation of feeding behavior in the kleptoplastic sea slug *Plakobranchus ocellatus* type black (Gastropoda, Sacoglossa)*"

### Sheet: Sheet1
Supplementary Table 1. Data of related algal species used for species identification
Species	Sampling locality	INSDC
		rbcL
Rhipidosiphon sp	USA	AB700348
Poropsis sp	Mexico	AB700349
Rhipidosiphon lewmanomontiae	Japan	AB700350
Rhipidosiphon lewmanomontiae	Japan	AB700351
Chlorodesmis fastigiata	Japan	AB700352
Udotea conglutinata	Mexico	AY642168
Udotea spinulosa	Florida Keys, USA	AY942160
Tydemania expeditionis	Guam	AY942161
Penicillus pyriformis	Florida Keys, USA	AY942162
Udotea flabellum	Mexico	AY942166
Rhipocephalus phoenix f. brevifolius	Florida Keys, USA	AY942172
Penicillus dumetosus	Florida Keys, USA	AY942175
Udotea cyathiformis	Florida, USA	DQ469318
Rhipocephalus oblongus	Florida, USA	DQ469319
Rhipocephalus phoenix	Florida, USA	DQ469321
Penicillus dumetosus	Florida, USA	DQ469330
Penicillus pyriformis	Florida, USA	DQ469331
Penicillus capitatus	Florida, USA	DQ469332
Penicillus lamourouxii	Florida, USA	DQ469333
Chlorodesmis fastigiata	French Polynesia	FJ432639
Flabellia petiolata	Spain (Mediterranean)	FJ432640
Penicillus capitatus	Jamaica	FJ432641
Rhipidosiphon javensis	Fiji	FJ432644
Rhipocephalus phoenix	Jamaica	FJ432648
Udotea glaucescens	Western Australia	FJ432650
Rhipidosiphon lewmanomontiae	Thailand	HQ871689
Rhipidosiphon lewmanomontiae	Japan	HQ871690
Rhipidosiphon javensis	Fiji	HQ871691
Udotea unistratea	Jamaica	HQ871692
Chlorodesmis fastigiata	Guam	JQ082487
Poropsis sp	Hawaii	KY062910
Chlorodesmis caespitosa	Hawaii	KY062912
Chlorodesmis caespitosa	Hawaii	KY062915
Poropsis sp	Hawaii	KY062916
Rhipidosiphonsp	Hawaii	KY062917
Rhipidosiphonsp	Hawaii	KY062919
Poropsis sp	Hawaii	KY062922
Chlorodesmis caespitosa	Hawaii	KY062930
Rhipidosiphonsp	Hawaii	KY062944
Rhipidosiphonsp	Hawaii	KY062945
Udotea flabellum	Guadeloupe	MG784815
Penicillus capitatus	Saint Martin	MG784816
Penicillus capitatus	Guadeloupe	MG784817
Udotea dixonii	Guadeloupe	MG784818
Udotea sp9	Saint Lucia	MG784819
Rhipocephalus phoenix	Guadeloupe	MG784820
Penicillus capitatus	Martinique	MG784821
Udotea flabellum	Saint Vincent and the Grenadines	MG784822
Udotea flabellum	Guadeloupe	MG784823
Rhipocephalus oblongus	Guadeloupe	MG784824
Udotea flabellum	Saint Martin	MG784825
Penicillus pyriformis	Saint Vincent and the Grenadines	MG784827
Rhipocephalus phoenix	Mexico	MG784828
Udotea flabellum	Saint Vincent and the Grenadines	MG784829
Udotea flabellum	Saint Vincent and the Grenadines	MG784830
Penicillus capitatus	Martinique	MG784831
Udotea dotyi	Saint Vincent and the Grenadines	MG784832
Udotea flabellum	Guadeloupe	MG784833
Udotea flabellum	Saint Vincent and the Grenadines	MG784834
Udotea dixonii	Saint Martin	MG784835
Penicillus capitatus	Saint Martin	MG784836
Udotea dixonii	Guadeloupe	MG784837
Udotea flabellum	Guadeloupe	MG784838
Udotea cyathiformis	Saint Vincent and the Grenadines	MG784839
Udotea flabellum	Saint Martin	MG784840
Udotea dotyi	Martinique	MG784841
Penicillus pyriformis	Saint Vincent and the Grenadines	MG784842
Udotea flabellum	Saint Vincent and the Grenadines	MG784843
Udotea conglutinata	Saint Martin	MG784844
Udotea cyathiformis	Saint Vincent and the Grenadines	MG784845
Udotea flabellum	Saint Vincent and the Grenadines	MG784846
Udotea flabellum	Saint Vincent and the Grenadines	MG784847
Udotea flabellum	Saint Vincent and the Grenadines	MG784848
Udotea dotyi	Martinique	MG784849
Udotea dixonii	Guadeloupe	MG784850
Udotea flabellum	Saint Vincent and the Grenadines	MG784851
Udotea flabellum	Guadeloupe	MG784852
Udotea cyathiformis	Martinique	MG784853
Udotea dotyi	Saint Vincent and the Grenadines	MG784854
Udotea sp9	Saint Martin	MG784856
Udotea sp9	Saint Martin	MG784857
Udotea sp9	Antigua and Barbuda	MG784858
Udotea flabellum	Saint Vincent and the Grenadines	MG784859
Udotea flabellum	Saint Vincent and the Grenadines	MG784860
Udotea sp9	Saint Lucia	MG784861
Udotea cyathiformis	Martinique	MG784862
Udotea cyathiformis	Guadeloupe	MG784863
Udotea cyathiformis	Martinique	MG784864
Penicillus capitatus	Martinique	MG784865
Udotea flabellum	Saint Vincent and the Grenadines	MG784866
Udotea cyathiformis	Martinique	MG784867
Penicillus capitatus	Saint Martin	MG784868
Udotea flabellum	Saint Vincent and the Grenadines	MG784869
Udotea dotyi	Saint Vincent and the Grenadines	MG784870
Rhipocephalus phoenix	Guadeloupe	MG784871
Penicillus dumetosus	Antigua and Barbuda	MG784873
Penicillus capitatus	Guadeloupe	MG784874
Penicillus capitatus	Guadeloupe	MG784876
Rhipidosiphon floridensis	Panama	MG784877
Penicillus dumetosus	Saint Vincent and the Grenadines	MG784878
Udotea occidentalis	Guadeloupe	MG784879
Udotea cyathiformis	Antigua and Barbuda	MG784880
Udotea dotyi	Saint Vincent and the Grenadines	MG784881
Udotea dotyi	Saint Vincent and the Grenadines	MG784882
Penicillus pyriformis	Saint Vincent and the Grenadines	MG784883
Penicillus dumetosus	Antigua and Barbuda	MG784884
Udotea flabellum	Guadeloupe	MG784885
Udotea flabellum	Saint Vincent and the Grenadines	MG784886
Udotea flabellum	Antigua and Barbuda	MG784887
Udotea looensis	Mexico	MG873188
Udotea looensis	Mexico	MG873191
Udotea luna	Mexico	MG873197
Tydemania gardineri	Mayotte	MK812900
Udotea geppiorum	New Caledonia, Chesterfield	MK812901
Tydemania expeditionis	Indonesia, Bunaken	MK812902
Tydemania expeditionis	Papua New Guinea, Madang	MK812903
Tydemania expeditionis	New Caledonia	MK812904
Tydemania expeditionis	Papua New Guinea, Madang	MK812905
Tydemania gardineri	Madagascar	MK812906
Tydemania gardineri	Banc du Geyser	MK812907
Tydemania expeditionis	Madagascar	MK812908
Tydemania expeditionis	Indonesia, Bunaken	MK812909
Tydemania expeditionis	New Caledonia	MK812910
Tydemania gardineri	Mayotte	MK812911
Tydemania gardineri	Madagascar	MK919198
Rhipocephalus phoenix	Guadeloupe	MT339704
Glaukea argentea 2	Madagascar	MT456582
Plakobranchus ocellatus	Okinawa, Japan	AB619256
Plakobranchus ocellatus	Okinawa, Japan	AB619257
Plakobranchus ocellatus	Okinawa, Japan	AB619258
Plakobranchus ocellatus	Okinawa, Japan	AB619259
Plakobranchus ocellatus	Okinawa, Japan	AB619260
Plakobranchus ocellatus	Okinawa, Japan	AB619261
Plakobranchus ocellatus	Okinawa, Japan	AB619262
Plakobranchus ocellatus	Okinawa, Japan	AB619263
Plakobranchus ocellatus	Okinawa, Japan	AB619264
Plakobranchus ocellatus	Okinawa, Japan	AB619265
Plakobranchus ocellatus	Okinawa, Japan	AB619266
Plakobranchus ocellatus	Okinawa, Japan	AB619267
Plakobranchus ocellatus	Okinawa, Japan	AB619268
Plakobranchus ocellatus	Okinawa, Japan	AB619269
Plakobranchus ocellatus	Okinawa, Japan	AB619270
Plakobranchus ocellatus	Okinawa, Japan	AB619271
Plakobranchus ocellatus	Okinawa, Japan	AB619272
Plakobranchus ocellatus	Okinawa, Japan	AB619273
Plakobranchus ocellatus	Okinawa, Japan	AB619274
Plakobranchus ocellatus	Okinawa, Japan	AB619275
Plakobranchus ocellatus	Okinawa, Japan	AB619276
Plakobranchus ocellatus	Okinawa, Japan	AB619277
Plakobranchus ocellatus	Okinawa, Japan	AB619278
Plakobranchus ocellatus	Okinawa, Japan	AB619279
Plakobranchus ocellatus	Okinawa, Japan	AB619280
Plakobranchus ocellatus	Okinawa, Japan	AB619281
Plakobranchus ocellatus	Okinawa, Japan	AB619282
Plakobranchus ocellatus	Okinawa, Japan	AB619283
Plakobranchus ocellatus	Okinawa, Japan	AB619284
Plakobranchus ocellatus	Okinawa, Japan	AB619285
Plakobranchus ocellatus	Okinawa, Japan	AB619286
Plakobranchus ocellatus	Okinawa, Japan	AB619287
Plakobranchus ocellatus	Okinawa, Japan	AB619288
Plakobranchus ocellatus	Okinawa, Japan	AB619289
Plakobranchus ocellatus	Okinawa, Japan	AB619290
Plakobranchus ocellatus	Okinawa, Japan	AB619291
Plakobranchus ocellatus	Okinawa, Japan	AB619292
Plakobranchus ocellatus	Okinawa, Japan	AB619293
Plakobranchus ocellatus	Okinawa, Japan	AB619294
Plakobranchus ocellatus	Okinawa, Japan	AB619295
Plakobranchus ocellatus	Okinawa, Japan	AB619296
Plakobranchus ocellatus	Okinawa, Japan	AB619297
Plakobranchus ocellatus	Okinawa, Japan	AB619298
Plakobranchus ocellatus	Okinawa, Japan	AB619299
Plakobranchus ocellatus	Okinawa, Japan	AB619300
Plakobranchus ocellatus	Okinawa, Japan	AB619301
Plakobranchus ocellatus	Okinawa, Japan	AB619302
Plakobranchus ocellatus	Okinawa, Japan	AB619303
Plakobranchus ocellatus	Okinawa, Japan	AB619304
Plakobranchus ocellatus	Okinawa, Japan	AB619305
Plakobranchus ocellatus	Okinawa, Japan	AB619306
Plakobranchus ocellatus	Okinawa, Japan	AB619307
Plakobranchus ocellatus	Okinawa, Japan	AB619308
Plakobranchus ocellatus	Okinawa, Japan	AB619309
Plakobranchus ocellatus	Okinawa, Japan	AB619310
Plakobranchus ocellatus	Okinawa, Japan	AB619311
Plakobranchus ocellatus	Okinawa, Japan	AB619312
Plakobranchus ocellatus	Okinawa, Japan	AB619313
Plakobranchus ocellatus	Okinawa, Japan	AB619314
Plakobranchus ocellatus Black	Okinawa, Japan	AP014542
Plakobranchus ocellatus Black	Okinawa, Japan	AP014543
Rhipidodesmis caespitosa	New Caledonia	MT339592
Chlorodesmis sp3	Papua New Guinea, Madang	MT339593
Chlorodesmis cf. major	Madagascar	MT339594
Ventalia sp1	New Caledonia, Ile of Pines	MT339595
Rhipidodesmis caespitosa	Clipperton	MT339596
Udoteopsis maiottensis	Mayotte	MT339597
Udotea geppiorum	Papua New Guinea, Kavieng	MT339598
Ventalia sp2	Madagascar	MT339599
Udotea geppiorum	Papua New Guinea, Kavieng	MT339600
Chlorodesmis fastigiata	New Caledonia	MT339601
Chlorodesmis sp2	Madagascar	MT339602
Ventalia sp4	Papua New Guinea, Madang	MT339603
Chlorodesmis sp3	Papua New Guinea, Madang	MT339604
Chlorodesmis cf. hildebrandtii	Papua New Guinea, Kavieng	MT339605
Ventalia sp1	New Caledonia	MT339606
Tydemania expeditionis	Indonesia, Bunaken	MT339607
Rhipidosiphon javensis	Indonesia, Bunaken	MT339608
Rhipidosiphon javensis	Madagascar	MT339609
Penicillus nodulosus	Maldive Islands	MT339610
Udotea sp1	New Caledonia, Ile of Pines	MT339611
Udotea geppiorum	New Caledonia	MT339612
Rhipidosiphon sp4	Papua New Guinea, Kavieng	MT339613
Chlorodesmis cf. major	Madagascar	MT339614
Udotea geppiorum	New Caledonia	MT339615
Chlorodesmis fastigiata	French Polynesia	MT339617
Ventalia sp1	New Caledonia	MT339618
Chlorodesmis fastigiata	New Caledonia, Ile of Pines	MT339619
Rhipidosiphon javensis	New Caledonia, Surprise Island	MT339620
Chlorodesmis sp4	Glorioso Is.	MT339621
Chlorodesmis fastigiata	New Caledonia	MT339622
Penicillus nodulosus	New Caledonia, Chesterfield	MT339623
Rhipidodesmis caespitosa	Papua New Guinea, Kavieng	MT339624
Udotea geppiorum	New Caledonia, Surprise Island	MT339625
Udotea geppiorum	New Caledonia, Ile of Pines	MT339626
Tydemania expeditionis	Indonesia, Bunaken	MT339627
Glaukea argentea 1	Papua New Guinea, Kavieng	MT339628
Udoteopsis maiottensis	Mayotte	MT339629
Chlorodesmis cf. major	Madagascar	MT339630
Chlorodesmis fastigiata	New Caledonia	MT339631
Tydemania expeditionis	Indonesia, Bunaken	MT339632
Ventalia indica	Madagascar	MT339633
Penicillus nodulosus	Great Barrier Reef, Australia	MT339634
Udotea geppiorum	Papua New Guinea, Kavieng	MT339635
Chlorodesmis sp3	Papua New Guinea, Madang	MT339636
Chlorodesmis fastigiata	New Caledonia, Ile of Pines	MT339637
Chlorodesmis cf. hildebrandtii	Papua New Guinea, Kavieng	MT339638
Chlorodesmis fastigiata	New Caledonia	MT339639
Chlorodesmis sp3	Papua New Guinea, Madang	MT339640
Chlorodesmis cf. hildebrandtii	Papua New Guinea, Kavieng	MT339641
Chlorodesmis sp3	Papua New Guinea, Madang	MT339642
Udotea geppiorum	New Caledonia, Surprise Island	MT339643
Glaukea argentea 1	Papua New Guinea, Madang	MT339644
Ventalia orientalis	Madagascar	MT339645
Glaukea argentea 2	Madagascar	MT339646
Tydemania expeditionis	Papua New Guinea, Madang	MT339647
Chlorodesmis fastigiata	French Polynesia	MT339648
Chlorodesmis sp3	Papua New Guinea, Madang	MT339649
Rhipidosiphon sp6	Papua New Guinea, Madang	MT339650
Udotea geppiorum	New Caledonia, Chesterfield	MT339651
Chlorodesmis cf. major	Madagascar	MT339652
Glaukea argentea 2	Madagascar	MT339653
Chlorodesmis cf. major	Madagascar	MT339655
Rhipidosiphon javensis	Indonesia, Bunaken	MT339656
Poropsissp1	Glorioso Is.	MT339657
Rhipidodesmis caespitosa	Clipperton	MT339658
Ventalia sp1	New Caledonia, Chesterfield	MT339659
Chlorodesmis sp3	Papua New Guinea, Madang	MT339660
Udotea sp1	New Caledonia	MT339661
Poropsissp1	New Caledonia, Surprise Island	MT339662
Ventalia sp4	New Caledonia	MT339663
Ventalia papillosa	Madagascar	MT339664
Glaukea argentea 1	Papua New Guinea, Kavieng	MT339665
Udotea geppiorum	New Caledonia, Ile of Pines	MT339666
Tydemania gardineri	Madagascar	MT339667
Chlorodesmis sp2	Madagascar	MT339668
Ventalia papillosa	Madagascar	MT339669
Rhipidosiphon javensis	New Caledonia, Surprise Island	MT339670
Udotea sp1	New Caledonia	MT339671
Chlorodesmis fastigiata	New Caledonia, Ile of Pines	MT339672
Udotea sp1	New Caledonia, Ile of Pines	MT339673
Udoteopsis maiottensis	Mayotte	MT339674
Penicillus nodulosus	New Caledonia, Chesterfield	MT339675
Udoteopsis maiottensis	Mayotte	MT339676
Chlorodesmis cf. hildebrandtii	Papua New Guinea, Kavieng	MT339677
Chlorodesmis sp2	Madagascar	MT339678
Rhipidosiphon javensis	Papua New Guinea, Madang	MT339679
Rhipidosiphon javensis	Indonesia, Bunaken	MT339680
Udotea geppiorum	New Caledonia	MT339681
Rhipidosiphon sp1	New Caledonia	MT339682
Chlorodesmis fastigiata	New Caledonia, Surprise Island	MT339683
Chlorodesmis cf. major	Madagascar	MT339684
Chlorodesmis cf. hildebrandtii	Papua New Guinea, Kavieng	MT339685
Rhipidodesmis caespitosa	New Caledonia	MT339686
Penicillus nodulosus	New Caledonia, Chesterfield	MT339687
Chlorodesmis fastigiata	New Caledonia	MT339688
Rhipidosiphon javensis	Mayotte	MT339689
Chlorodesmis fastigiata	New Caledonia	MT339690
Penicillus nodulosus	New Caledonia, Chesterfield	MT339691
Udotea geppiorum	Papua New Guinea, Kavieng	MT339692
Udotea geppiorum	New Caledonia, Chesterfield	MT339693
Udotea geppiorum	New Caledonia, Chesterfield	MT339694
Ventalia sp1	New Caledonia	MT339695
Glaukea argentea 1	Papua New Guinea, Madang	MT339696
Udoteopsis maiottensis	Mayotte	MT339697
Ventalia sp4	New Caledonia	MT339698
Rhipidosiphon javensis	Indonesia, Bunaken	MT339699
Chlorodesmis sp3	Papua New Guinea, Madang	MT339700
Udotea sp1	New Caledonia	MT339701
Chlorodesmis cf. major	Madagascar	MT339702
Rhipidosiphon javensis	Mayotte	MT339703
Rhipidosiphon javensis	Juan de Nova	MT339705
Rhipidosiphon javensis	Papua New Guinea, Madang	MT339706
Chlorodesmis cf. major	Madagascar	MT339707
Chlorodesmis sp3	Papua New Guinea, Madang	MT339708
Ventalia sp4	Papua New Guinea, Madang	MT339709
Udotea sp1	New Caledonia	MT339710
Rhipidosiphon javensis	Madagascar	MT339711
Ventalia indica	Madagascar	MT339712
Rhipidodesmis caespitosa	Clipperton	MT339713
Ventalia indica	Madagascar	MT456567
Ventalia sp1	New Caledonia, Chesterfield	MT456568
Ventalia sp1	New Caledonia	MT456569
Ventalia papillosa	Madagascar	MT456570
Ventalia sp3	Madagascar	MT456571
Ventalia orientalis	Madagascar	MT456572
Ventalia sp1	New Caledonia	MT456573
Ventalia sp2	Madagascar	MT456574
Ventalia indica	Madagascar	MT456575
Ventalia papillosa	Madagascar	MT456576
Ventalia sp2	Madagascar	MT456577
Glaukea argentea 2	Madagascar	MT456578
Ventalia orientalis	Madagascar	MT456579
Ventalia sp2	Madagascar	MT456580
Udotea sp1	New Caledonia, Ile of Pines	MT456581
Ventalia sp1	New Caledonia	MT456583
Ventalia sp1	New Caledonia	MT456584
Udotea sp1	New Caledonia	MT456585
Ventalia orientalis	Madagascar	MT456586
Ventalia orientalis	Madagascar	MT456587
Ventalia sp1	New Caledonia, Chesterfield	MT456588
Ventalia orientalis	Madagascar	MT456589
Ventalia indica	Madagascar	MT456590
Ventalia sp1	New Caledonia	MT456591
